# Prime Editing Enables High-Efficiency Correction of the Ryr1 T4706M Mutation: A Promising Therapeutic Approach for RyR1-Related Myopathies

**DOI:** 10.1101/2025.09.12.675683

**Authors:** Kelly Godbout, Joël Rousseau, Geoffrey Canet, Jacques P. Tremblay

## Abstract

Prime editing has emerged as a powerful genome-editing tool for precise correction of pathogenic mutations, offering a promising therapeutic approach for genetic myopathies. Here, we evaluate the correction efficiency of the T4706M mutation in the *Ryr1* gene, which is implicated in severe skeletal muscle dysfunction. Using an optimized epegRNA design and RNA electroporation, we achieved a remarkable 80% editing efficiency in immortalized C2C12 myoblasts and 37% correction in primary myoblasts derived from the *RYR1*^*TM/TM*^ mouse model. Our results demonstrate that the PE6 prime editing strategy, combined with rationally designed epegRNAs, significantly enhances editing efficiency in unselected cell populations. These findings establish a critical ex vivo foundation for the development of in vivo Ryr1 gene therapy in preclinical mouse models. They also provide a validated editing design that can support delivery-focused applications in both academic and industry settings.
