## Supplementary material for "Prime Editing Enables High-Efficiency Correction of the Ryr1 T4706M Mutation: A Promising Therapeutic Approach for RyR1-Related Myopathies": Table S1.xlsx

### Sheet: Table S1
Table S1. Spacer, PBS, RTT, nsgRNA and primers sequence.
Name	Sequence (5'-3')
epegRNA-Spacer	gAGGTGGGGCTGGTCACTTA
epegRNA-PBS	GTGACCAGCC
epegRNA-RTT	GCTCAACACTCCGTAA
nsgRNA	CTACATTACAGAGCAGCCCG
PCR amplication on ADNg F	agtttgatggcctctacattacag
PCR amplication on ADNg R	AACAGGAAGTAGCTTACCCATAGA
Primer Sanger sequencing	CAGAGGAACTTTAACGTGTC
PCR for PE amplication_F	cttatcgaaattaatacgactcactatagggataatCTCCCGGGCTGGCAGCAGGGCCCCAGCGagagccgccaccatgaaacg
PCR for PE amplication_R	ttttttttttttttttttttttttttttttttttttttttttttttttttttttttttttttttttttttttttttttttttttttttttttttttttttttttttttttttttttttttgaaaggacagtgggagtggcacc
epegRNA	mG*mA*mG*rGrUrGrGrGrGrCrUrGrGrUrCrArCrUrUrArGrUrUrUrUrArGrArGrCrUrArGrArArArUrArGrCrArArGrUrUrArArArArUrArArGrGrCrUrArGrUrCrCrGrUrUrArUrCrArArCrUrUrGrArArArArArGrUrGrGrCrArCrCrGrArGrUrCrGrGrUrGrCrGrCrUrCrArArCrArCrUrCrCrGrUrArArGrUrGrArCrCrArGrCrCrArGrArGrArArUrGrCrGrCrGrGrUrUrCrUrArUrCrUrArGrUrUrArCrGrCrGrUrUrArArArCrCrArArCrUrArGrArA*mU*mU*mU
